# Pseudotyped virus infection of multiplexed ACE2 libraries reveals SARS-CoV-2 variant shifts in receptor usage

**DOI:** 10.1101/2024.02.13.580056

**Authors:** Nidhi Shukla, Sarah M. Roelle, John C. Snell, Olivia DelSignore, Anna M. Bruchez, Kenneth A. Matreyek

## Abstract

Pairwise compatibility between virus and host proteins can dictate the outcome of infection. During transmission, both inter- and intraspecies variabilities in receptor protein sequences can impact cell susceptibility. Many viruses possess mutable viral entry proteins and the patterns of host compatibility can shift as the viral protein sequence changes. This combinatorial sequence space between virus and host is poorly understood, as traditional experimental approaches lack the throughput to simultaneously test all possible combinations of protein sequences. Here, we created a pseudotyped virus infection assay where a multiplexed target-cell library of host receptor variants can be assayed simultaneously using a DNA barcode sequencing readout. We applied this assay to test a panel of 30 ACE2 orthologs or human sequence mutants for infectability by the original SARS-CoV-2 spike protein or the Alpha, Beta, Gamma, Delta, and Omicron BA1 variant spikes. We compared these results to an analysis of the structural shifts that occurred for each variant spike’s interface with human ACE2. Mutated residues were directly involved in the largest shifts, although there were also widespread indirect effects altering interface structure. The N501Y substitution in spike conferred a large structural shift for interaction with ACE2, which was partially recreated by indirect distal substitutions in Delta, which does not harbor N501Y. The structural shifts from N501Y greatly influenced the set of animal orthologs the variant spike was capable of interacting with. Out of the thirteen non-human orthologs, ten exhibited unique patterns of variant-specific compatibility, demonstrating that spike sequence changes during human transmission can toggle ACE2 compatibility and potential susceptibility of other animal species, and cumulatively increase overall compatibilities as new variants emerge. These experiments provide a blueprint for similar large-scale assessments of protein compatibility during entry by diverse viruses. This dataset demonstrates the complex compatibility relationships that occur between variable interacting host and virus proteins.
