## Supplementary tables for "Pseudotyped virus infection of multiplexed ACE2 libraries reveals SARS-CoV-2 variant shifts in receptor usage"

### Sheet: 1_Barcodes
gene	ortholog	mutant	protease	kozak	tags	fluor	plasmid_template	primer1	primer2	Date/barcoding PCR	BC_plasmid conc (ng)	Colony count	Plasmid name on tubes
ACE2	Control	dEcto	none	high	none	mCherry	G758A_AttB_ACE2[dEcto]-IRES-mCherry-H2A-P2A-PuroR	KAM4354	KAM4358	2022-02-14	1446	250+	G758A_BC
ACE2	H.sapiens	WT	none	high	none	miRFP670	G752A_AttB_ACE2_IRES_miRFP670-H2A-P2A-PuroR	KAM4354	KAM4359	2022-02-14	1106	250+	G752A_BC
ACE2	H.sapiens	WT	none	low	none	mCherry	G755A_AttB_[koz-mut]ACE2-IRES-mCherry-H2A-P2A-PuroR	KAM4354	KAM4360	2022-02-14	1433	250+	G755A_BC
ACE2	H.sapiens(rep1)	WT	TMPRSS2	high	none	mCherry	G828A_AttB_ACE2-2A-TMPRSS2_IRES_mCherry-H2A-P2A-PuroR	KAM4354	KAM4361	2022-02-14	441	250+	G828A_BC
ACE2	H.sapiens(rep2)	WT	TMPRSS2	high	none	miRFP670	G852C_AttB_ACE2-2A-TMPRSS2_IRES_miRFP670-H2A-P2A-PuroR	KAM4355	KAM4358	2022-02-22	413	107	G852C_BC
ACE2	R.affinis	WT	TMPRSS2	high	none	miRFP670	G987A_AttB_ACE2[R.affinis+ferrum]-2A-TMPRSS2_IRES-miRFP670-P2A-PuroR	KAM4355	KAM4359	2022-02-22	241	208	G987A_BC
ACE2	R.alcyone	WT	TMPRSS2	high	none	miRFP670	G988A_AttB_ACE2[R.alcyone+ferrum]-2A-TMPRSS2_IRES-miRFP670-P2A-PuroR	KAM4355	KAM4360	2022-02-22	253	28	G988A_BC
ACE2	R.ferrumequinum	WT	TMPRSS2	high	none	miRFP670	G1087L_AttB_ACE2[R.ferrum]-2A-TMPRSS2_IRES_miRFP670-H2A-P2A-PuroR	KAM4355	KAM4361	2022-02-22	156	119	G1087L_BC
ACE2	R.landeri	WT	TMPRSS2	high	none	miRFP670	G999D_AttB_ACE2[R.landeri+ferrum]-2A-TMPRSS2_IRES-miRFP670-P2A-PuroR	KAM4356	KAM4358	2022-02-22	124	54	G999D_BC
ACE2	R.pearsonii	WT	TMPRSS2	high	none	miRFP670	G1118A_AttB_ACE2[R.pearsonii+ferrum]-2A-TMPRSS2_IRES-mCherry-P2A-PuroR	KAM4356	KAM4359	2022-02-22	218	28	G1118A_BC
ACE2	R.sinicus_200	WT	TMPRSS2	high	none	miRFP670	G974D_AttB_ACE2[R.sinicus200+ferrum]-2A-TMPRSS2_IRES-miRFP670-P2A-PuroR	KAM4356	KAM4360	2022-02-22	696	76	G974D_BC
ACE2	R.sinicus_215	WT	TMPRSS2	high	none	miRFP670	G975C_AttB_ACE2[R.sinicus215+ferrum]-2A-TMPRSS2_IRES-miRFP670-P2A-PuroR	KAM4356	KAM4361	2022-02-22	576	447	G975C_BC
ACE2	R.sinicus_472	WT	TMPRSS2	high	none	miRFP670	G973A_AttB_ACE2[R.sinicus472+ferrum]-2A-TMPRSS2_IRES-miRFP670-P2A-PuroR	KAM4357	KAM4358	2022-02-22	184	95	G973A_BC
ACE2	H.sapiens	D355N	none	low	none	mCherry	G876C_AttB_[koz-mut]ACE2[D355N]-IRES-mCherry-H2A-P2A-PuroR	KAM4357	KAM4360	2022-02-22	798	352	G876C_BC
ACE2	H.sapiens	K31D	none	low	none	mCherry	G756A_AttB_[koz-mut]ACE2[K31D]-IRES-mCherry-H2A-P2A-PuroR	KAM4356	KAM4425	2022-03-09	99.5	200+	G756A_BC
ACE2	H.sapiens	K353D	none	low	none	mCherry	G757A_AttB_[koz-mut]ACE2[K353D]-IRES-mCherry-H2A-P2A-PuroR	KAM4356	KAM4430	2022-03-09	119	70	G757A_BC
ACE2	H.sapiens	D38H	none	low	none	mCherry	G822A_AttB_[koz-mut]ACE2[D38H]-IRES-mCherry-H2A-P2A-PuroR	KAM4354	KAM4424	2022-03-09	143	300+	G822A_BC
ACE2	H.sapiens	G326E	none	low	none	mCherry	G877A_AttB_[koz-mut]ACE2[G326E]-IRES-mCherry-H2A-P2A-PuroR	KAM4354	KAM4433	2022-03-09	173	250+	G877A_BC
ACE2	H.sapiens	G352V	none	low	none	mCherry	G846A_AttB_[koz-mut]ACE2[G352V]-IRES-mCherry-H2A-P2A-PuroR	KAM4355	KAM4424	2022-03-09	100	200+	G846A_BC
ACE2	H.sapiens	I21N	none	low	none	mCherry	G844A_AttB_[koz-mut]ACE2[I21N]-IRES-mCherry-H2A-P2A-PuroR	KAM4355	KAM4427	2022-03-09	167	200+	G844A_BC
ACE2	H.sapiens	K26E	none	low	none	mCherry	G843A_AttB_[koz-mut]ACE2[K26E]-IRES-mCherry-H2A-P2A-PuroR	KAM4355	KAM4433	2022-03-09	193	335	G843A_BC
ACE2	H.sapiens	K26R	none	low	none	mCherry	G826A_AttB_[koz-mut]ACE2[K26R]-IRES-mCherry-H2A-P2A-PuroR	KAM4356	KAM4423	2022-03-09	65	450+	G826A_BC
ACE2	H.sapiens	E23K	none	low	none	mCherry	G824D_AttB_[koz-mut]ACE2[E23K]-IRES-mCherry-H2A-P2A-PuroR	KAM4354	KAM4425	2022-03-09	147	300+	G824D_BC
ACE2	H.sapiens	E329G	none	low	none	mCherry	G845A_AttB_[koz-mut]ACE2[E329G]-IRES-mCherry-H2A-P2A-PuroR	KAM4354	KAM4426	2022-03-09	219	300+	G845A_BC
ACE2	H.sapiens	E35K	none	low	none	mCherry	G849A_AttB_[koz-mut]ACE2[E35K]-IRES-mCherry-H2A-P2A-PuroR	KAM4354	KAM4429	2022-03-09	233	350+	G849A_BC
ACE2	R.shameli	WT	TMPRSS2	high	none	miRFP670	J3C_AttB_ACE2[Shameli+ferrum]-2A-TMPRSS2_IRES-mCherry-P2A-PuroR	KAM4411	KAM4358	2022-06-27	127	~200	J3C_BC
ACE2	R.sinicus_275	WT	TMPRSS2	high	none	miRFP670	G1220A_AttB_ACE2[Luban-Sinicus]-2A-TMPRSS2_IRES_miRFP670-H2A-P2A-PuroR	KAM4411	KAM4359	2022-06-27	148	~100	G1220A_BC
ACE2	M.javanica	WT	TMPRSS2	high	none	miRFP670	G1221C_AttB_ACE2[Luban-Pangolin]-2A-TMPRSS2_IRES_miRFP670-H2A-P2A-PuroR	KAM4411	KAM4360	2022-06-27	267	~150	G1221C_BC
ACE2	S.scrofa	WT	TMPRSS2	high	none	miRFP670	G1222A_AttB_ACE2[Luban-Pig]-2A-TMPRSS2_IRES_miRFP670-H2A-P2A-PuroR	KAM4411	KAM4361	2022-06-27	183	~150	G1222A_BC
ACE2	M.musculus	WT	TMPRSS2	high	none	miRFP670	G1224F_AttB_ACE2[mouse]-2A-TMPRSS2_IRES_miRFP670-H2A-P2A-PuroR	KAM4411	KAM4423	2022-06-27	224	~300	G1224F_BC

### Sheet: 2_Structures
RBD	pdb	type
D614G	7sxy	cryo
D614G	6lzg	xray
D614G	6m0j	xray
D614G	6m17	cryo
Alpha	7r0z	cryo
Alpha	7mjn	cryo
Alpha	7ekf	xray
Alpha	8dlk	cryo
Beta	7vx4	cryo
Beta	8dln	cryo
Beta	7v80	cryo
Beta	7ekg	xray
Beta	7sy6	cryo
Gamma	7ekc	xray
Gamma	7v84	cryo
Gamma	8dlq	cryo
Gamma	7sy8	cryo
Delta	7w9i	cryo
Delta	7v8b	cryo
Delta	7tew	cryo
Delta	7wbq	xray
BA1	7wk6	cryo
BA1	7t9l	cryo
BA1	7wbp	xray
BA1	7whh	xray

### Sheet: 3_Sequences
Type	Name	Accession_number	Database	Genus_species	Accession_protein_sequence	Sequence_length	Tested_plasmid_name	Tested_protein_sequence	Tested_sequence_length
ACE2	R.alcyone	ALJ94035.1	NCBI	Rhinolophus alcyone	MSGSSWLFLSLVAVAAAQSTPEDLAKIFLDNFNSEAENLSHQSSLASWEYNTNISDENIQKMDEAGAKWSDFYETQSKHAKNFSLEEIHNDTVKLQLQILQQSGSPVLSEDKSKRLNSILNAMSTIYSTGKVCRPNNPQECLLLEPGLDNIMGTSKDYNERLWAWEGWRAEVGKQLRPLYEEYVVLKNEMARGYHYEDYGDYWRRDYETEGSPDLEYSRDQLTKDVERIFAEIKPLYEQLHAYVRTKLMDTYPFHISPTGCLPAHLLGDMWGRFWTNLYPLTVPFAQKPNIDVTDAMLNQTWDAKRIFKEAEKFFVSIGLPHMTEGFWNNSMLTDPGDGRKVVCHPTAWDLGKGDFRIKMCTKVTMEDFLTAHHEMGHIQYDMAYASQPYLLRNGANEG…	805	G988A_AttB_ACE2[R.alcyone+ferrum]-2A-TMPRSS2_IRES-miRFP670-P2A-PuroR	MSGSSWLFLSLVAVAAAQSTPEDLAKIFLDNFNSEAENLSHQSSLASWEYNTNISDENIQKMDEAGAKWSDFYETQSKHAKNFSLEEIHNDTVKLQLQILQQSGSPVLSEDKSKRLNSILNAMSTIYSTGKVCRPNNPQECLLLEPGLDNIMGTSKDYNERLWAWEGWRAEVGKQLRPLYEEYVVLKNEMARGYHYEDYGDYWRRDYETEGSPDLEYSRDQLTKDVERIFAEIKPLYEQLHAYVRTKLMDTYPFHISPTGCLPAHLLGDMWGRFWTNLYPLTVPFAQKPNIDVTDAMLNQTWDAKRIFKEAEKFFVSIGLPHMTEGFWNNSMLTDPGDGRKVVCHPTAWDLGKGDFRIKMCTKVTMEDFLTAHHEMGHIQYDMAYASQPYLLRNGANEG…	815
ACE2	R.affinis	QMQ39222.1	NCBI	Rhinolophus affinis	MSGSSWLLLSLVAVTAAQSTTEDRAKIFLDNFNREAEELSYQSSLASWEYNTNISDENVQKMDEAGAKWSAFYEEQSKLAKNYPLEEIQTVPVKLQLQILQQSGSPVLSEDKSKRLNSILNAMSTIYSTGKVCKPNNPQECFLLEPGLDNIMGTSKDYNERLWAWEGWRAEVGKQLRPLYEEYVVLKNEMARGYHYEDYGDYWRRDYETEESSGSGYSRDQLMKDVDRIFTEIKPLYEHLHAYVRTKLMDTYPFHISPTGCLPAHLLGDMWGRFWTNLYPLTVPFGQKPNIDVTDAMVNQGWDANRIFKEAEKFFVSVGLPNMTEGFWNNSMLTEPGDGRKVVCHPTAWDLGKGDFRIKMCTKVTMEDFLTAHHEMGHIQYDMAYATQPYLLRNGANEG…	804	G987A_AttB_ACE2[R.affinis+ferrum]-2A-TMPRSS2_IRES-miRFP670-P2A-PuroR	MSGSSWLLLSLVAVTAAQSTTEDRAKIFLDNFNREAEELSYQSSLASWEYNTNISDENVQKMDEAGAKWSAFYEEQSKLAKNYPLEEIQTVPVKLQLQILQQSGSPVLSEDKSKRLNSILNAMSTIYSTGKVCKPNNPQECFLLEPGLDNIMGTSKDYNERLWAWEGWRAEVGKQLRPLYEEYVVLKNEMARGYHYEDYGDYWRRDYETEESSGSGYSRDQLMKDVDRIFTEIKPLYEHLHAYVRTKLMDTYPFHISPTGCLPAHLLGDMWGRFWTNLYPLTVPFGQKPNIDVTDAMVNQGWDANRIFKEAEKFFVSVGLPNMTEGFWNNSMLTEPGDGRKVVCHPTAWDLGKGDFRIKMCTKVTMEDFLTAHHEMGHIQYDMAYATQPYLLRNGANEG…	815
ACE2	H.sapiens	NP_001358344.1	NCBI	Homo sapiens	MSSSSWLLLSLVAVTAAQSTIEEQAKTFLDKFNHEAEDLFYQSSLASWNYNTNITEENVQNMNNAGDKWSAFLKEQSTLAQMYPLQEIQNLTVKLQLQALQQNGSSVLSEDKSKRLNTILNTMSTIYSTGKVCNPDNPQECLLLEPGLNEIMANSLDYNERLWAWESWRSEVGKQLRPLYEEYVVLKNEMARANHYEDYGDYWRGDYEVNGVDGYDYSRGQLIEDVEHTFEEIKPLYEHLHAYVRAKLMNAYPSYISPIGCLPAHLLGDMWGRFWTNLYSLTVPFGQKPNIDVTDAMVDQAWDAQRIFKEAEKFFVSVGLPNMTQGFWENSMLTDPGNVQKAVCHPTAWDLGKGDFRILMCTKVTMDDFLTAHHEMGHIQYDMAYAAQPFLLRNGANEG…	805	G852C_AttB_ACE2-2A-TMPRSS2_IRES_miRFP670-H2A-P2A-PuroR	MSSSSWLLLSLVAVTAAQSTIEEQAKTFLDKFNHEAEDLFYQSSLASWNYNTNITEENVQNMNNAGDKWSAFLKEQSTLAQMYPLQEIQNLTVKLQLQALQQNGSSVLSEDKSKRLNTILNTMSTIYSTGKVCNPDNPQECLLLEPGLNEIMANSLDYNERLWAWESWRSEVGKQLRPLYEEYVVLKNEMARANHYEDYGDYWRGDYEVNGVDGYDYSRGQLIEDVEHTFEEIKPLYEHLHAYVRAKLMNAYPSYISPIGCLPAHLLGDMWGRFWTNLYSLTVPFGQKPNIDVTDAMVDQAWDAQRIFKEAEKFFVSVGLPNMTQGFWENSMLTDPGNVQKAVCHPTAWDLGKGDFRILMCTKVTMDDFLTAHHEMGHIQYDMAYAAQPFLLRNGANEG…	815
ACE2	R.landeri	ALJ94034.1	NCBI	Rhinolophus landeri	MSGSSWLFLSLVAVTAAQSTPEDLAKTFLDDFNSAAENLSYQSSLASWEYNTNISDENIQKMDEAGAKWSDFYETQSKHAKNFSLEEIHNDTVKLQLQILQQSGSPVLSEDKSKRLNSILNAMSTIYSTGKVCRPNNPQECLLLEPGLDNIMGTSKDYNERLWAWEGWRAEVGKQLRPLYEEYVVLKNEMARGYHYEDYGDYWRRDYETEGSPDLEYSRDQLTKDVERIFAEIKPLYEQLHAYVRAKLMDTYPFHISPTGCLPAHLLGDMWGRFWTNLYPLTVPFGQKPNIDVTDAMLNQTWDAKRIFKEAEKFFVSIGLPHMTEGFWNNSMLTDPGDGRKVVCHPTAWDLGKGDFRIKMCTKVTMEDFLTAHHEMGHIQYDMAYASQPYLLRNGANEG…	805	G999D_AttB_ACE2[R.landeri+ferrum]-2A-TMPRSS2_IRES-miRFP670-P2A-PuroR	MSGSSWLFLSLVAVTAAQSTPEDLAKTFLDDFNSAAENLSYQSSLASWEYNTNISDENIQKMDEAGAKWSDFYETQSKHAKNFSLEEIHNDTVKLQLQILQQSGSPVLSEDKSKRLNSILNAMSTIYSTGKVCRPNNPQECLLLEPGLDNIMGTSKDYNERLWAWEGWRAEVGKQLRPLYEEYVVLKNEMARGYHYEDYGDYWRRDYETEGSPDLEYSRDQLTKDVERIFAEIKPLYEQLHAYVRAKLMDTYPFHISPTGCLPAHLLGDMWGRFWTNLYPLTVPFGQKPNIDVTDAMLNQTWDAKRIFKEAEKFFVSIGLPHMTEGFWNNSMLTDPGDGRKVVCHPTAWDLGKGDFRIKMCTKVTMEDFLTAHHEMGHIQYDMAYASQPYLLRNGANEG…	815
ACE2	R.sinicus_215	QMQ39215.1	NCBI	Rhinolophus sinicus	MSGSSWLLLSLVAVTTAQSTTEDRAKTFLDEFNSEAENLSYQSSLASWDYNTNINDENVQKMDEAGAKWSAFYEEQSKLAKNYSLEQIQNVTVKLQLQILQQSGSPVLSEDKSKRLNSILNAMSTIYSTGKVCKPNKPQECLLLEPGLDNIMGTSKDYNERLWAWEGWRAEVGKQLRPLYEEYVVLKNEMARGYHYEDYGDYWRRDYETEESPGPGYSRDQLMKDVERIFTEIKPLYEHLHAYVRAKLMDTYPFHISPTGCLPAHLLGDMWGRFWTNLYPLTVPFGQKPNIDVTDEMLKQGWDADRIFKEAEKFFMSVGLPNMTEGFWNNSMLTEPGDGRKVVCHPTAWDLGKGDFRIKMCTKVTMEDFLTAHHEMGHIQYDMAYASQPYLLRNGANEG…	805	G975C_AttB_ACE2[R.sinicus215+ferrum]-2A-TMPRSS2_IRES-miRFP670-P2A-PuroR	MSGSSWLLLSLVAVTTAQSTTEDRAKTFLDEFNSEAENLSYQSSLASWDYNTNINDENVQKMDEAGAKWSAFYEEQSKLAKNYSLEQIQNVTVKLQLQILQQSGSPVLSEDKSKRLNSILNAMSTIYSTGKVCKPNKPQECLLLEPGLDNIMGTSKDYNERLWAWEGWRAEVGKQLRPLYEEYVVLKNEMARGYHYEDYGDYWRRDYETEESPGPGYSRDQLMKDVERIFTEIKPLYEHLHAYVRAKLMDTYPFHISPTGCLPAHLLGDMWGRFWTNLYPLTVPFGQKPNIDVTDEMLKQGWDADRIFKEAEKFFMSVGLPNMTEGFWNNSMLTEPGDGRKVVCHPTAWDLGKGDFRIKMCTKVTMEDFLTAHHEMGHIQYDMAYASQPYLLRNGANEG…	815
ACE2	R.sinicus_200	QMQ39200.1	NCBI	Rhinolophus sinicus	MSGSSWLLLSLVAVTTAQFTTEDLAKIFLDEFNFEAENLSYQSSLASWDYNTNINDENVQKMDEAGAKWSAFYEEQSKLAKNYPLEQIQNVTVKLQLQILQQSGSPVLSEDKSKRLNSILNAMSTIYSTGKVCKPNKPHECLLLEPGLDNIMGTSKDYNERLWAWEGWRAEVGKQLRPLYEEYVVLKNEMARGYHYEDYGDYWRRDYETEESPGPGYSRDQLMKDVERIFTEIKPLYEHLHAYVRAKLMDTYPFHISPTGCLPAHLLGDMWGRFWTNLYPLTVPFGQKPNIDVTDEMLKQGWDADRIFKEAEKFFVSVGLPNMTEGFWNNSMLTEPGDGRKVVCHPTAWDLGKGDFRIKMCTKVTMEDFLTAHHEMGHIQYDMAYASQPYLLRNGANEG…	805	G974D_AttB_ACE2[R.sinicus200+ferrum]-2A-TMPRSS2_IRES-miRFP670-P2A-PuroR	MSGSSWLLLSLVAVTTAQFTTEDLAKIFLDEFNFEAENLSYQSSLASWDYNTNINDENVQKMDEAGAKWSAFYEEQSKLAKNYPLEQIQNVTVKLQLQILQQSGSPVLSEDKSKRLNSILNAMSTIYSTGKVCKPNKPHECLLLEPGLDNIMGTSKDYNERLWAWEGWRAEVGKQLRPLYEEYVVLKNEMARGYHYEDYGDYWRRDYETEESPGPGYSRDQLMKDVERIFTEIKPLYEHLHAYVRAKLMDTYPFHISPTGCLPAHLLGDMWGRFWTNLYPLTVPFGQKPNIDVTDEMLKQGWDADRIFKEAEKFFVSVGLPNMTEGFWNNSMLTEPGDGRKVVCHPTAWDLGKGDFRIKMCTKVTMEDFLTAHHEMGHIQYDMAYASQPYLLRNGANEG…	815
ACE2	R.ferrumequinum	XP_032963186.1	NCBI	Rhinolophus ferrumequinum	MSGSSWLLLSLVAVTAAQSTTEDLAKKFLDDFNSEAENLSHQSSLASWEYNTNISDENVQKMDEAGAKWSDFYKKQSKLAKNFSLEEIHNDTVKLQLQILQQSGSPVLSEDKSKRLNSILNAMSTIYSTGKVCKPNNPQECLLLEPGLDNIMETSKDYNERLWAWEGWRAEVGKQLRPLYEEYVVLKNEMARGYHYEDYGDYWRRDYETEGSPDLEYSRDQLIKDVERIFAEIKPLYEQLHAYVRTKLMDTYPFHISPTGCLPAHLLGDMWGRFWTNLYPLTVPFGQKPNIDVTDAMLNQNWDAKRIFKEAEKFFVSIGLPNMTEGFWNNSMLTDPGDGRKVVCHPTAWDLGKGDFRIKMCTKVTMEDFLTAHHEMGHIQYDMAYASQPYLLRNGANEG…	805	G1087L_AttB_ACE2[R.ferrum]-2A-TMPRSS2_IRES_miRFP670-H2A-P2A-PuroR	MSGSSWLLLSLVAVTAAQSTTEDLAKKFLDDFNSEAENLSHQSSLASWEYNTNISDENVQKMDEAGAKWSDFYKKQSKLAKNFSLEEIHNDTVKLQLQILQQSGSPVLSEDKSKRLNSILNAMSTIYSTGKVCKPNNPQECLLLEPGLDNIMETSKDYNERLWAWEGWRAEVGKQLRPLYEEYVVLKNEMARGYHYEDYGDYWRRDYETEGSPDLEYSRDQLIKDVERIFAEIKPLYEQLHAYVRTKLMDTYPFHISPTGCLPAHLLGDMWGRFWTNLYSLTVPFGQKPNIDVTDAMLNQNWDAKRIFKEAEKFFVSIGLPNMTEGFWNNSMLTDPGDGRKVVCHPTAWDLGKGDFRIKMCTKVTMEDFLTAHHEMGHIQYDMAYASQPYLLRNGANEG…	815
ACE2	R.sinicus_472	ADN93472.1	NCBI	Rhinolophus sinicus	MSGSFWFLLSLVAVTTAQSTTEDEAKIFLDKFNTKAEDLSHQSSLASWDYNTNINDENVQKMDEAGAKWSAFYEEQSKLAKNYPLEQIQNVTVKLQLQILQQSGSPVLSEDKSKRLNSILNAMSTIYSTGKVCKPNKPHECLLLEPGLDNIMGTSKDYNERLWAWEGWRAEVGKQLRPLYEEYVVLKNEMARGYHYEDYGDYWRRDYETEESPGPGYSRDQLMKDVERIFTEIKPLYEHLHAYVRAKLMDTYPFHISPTGCLPAHLLGDMWGRFWTNLYPLTVPFGQKPNIDVTDEMLKQGWDADRIFKEAEKFFVSVGLPNMTEGFWNNSMLTEPGDGRKVVCHPTAWDLGKGDFRIKMCTKVTMEDFLTAHHEMGHIQYDMAYASQPYLLRNGANEG…	805	G973A_AttB_ACE2[R.sinicus472+ferrum]-2A-TMPRSS2_IRES-miRFP670-P2A-PuroR	MSGSFWFLLSLVAVTTAQSTTEDEAKIFLDKFNTKAEDLSHQSSLASWDYNTNINDENVQKMDEAGAKWSAFYEEQSKLAKNYPLEQIQNVTVKLQLQILQQSGSPVLSEDKSKRLNSILNAMSTIYSTGKVCKPNKPHECLLLEPGLDNIMGTSKDYNERLWAWEGWRAEVGKQLRPLYEEYVVLKNEMARGYHYEDYGDYWRRDYETEESPGPGYSRDQLMKDVERIFTEIKPLYEHLHAYVRAKLMDTYPFHISPTGCLPAHLLGDMWGRFWTNLYPLTVPFGQKPNIDVTDEMLKQGWDADRIFKEAEKFFVSVGLPNMTEGFWNNSMLTEPGDGRKVVCHPTAWDLGKGDFRIKMCTKVTMEDFLTAHHEMGHIQYDMAYASQPYLLRNGANEG…	815
ACE2	R.pearsonii	QKE49996.1	NCBI	Rhinolophus pearsonii	MSGSFWLLLSLVAVTAAQSTTEDQAKIFLDKFNREAEDLSHESSLASWEYNTNISDENVQKMDEAGAKWSAFYEEQSKLAKDYPLEEIQNSTVKLQLQILQQSGSPVLSEDKSKRLNSILNAMSTIYSTGKVCKPNNPQECLLLEPGLDNIMGTSKDYSERLWAWEGWRAEVGKQLRPLYEEYVVLKNEMARGYHYEDYGDYWRRDYETEESPGPGYSRDQLMNDVERILTEIKPLYEHLHAYVRTKLMDTYPFHISPTGCLPAHLLGDMWGRFWTNLYPLTVPFGQKPNIDVTDAMVNQGWDANRIFKEAEKFFVSVGLPNMTEGFWNNSMLTEPGDGRKVVCHPTAWDLGKDDFRIKMCTKVTMEDFLTAHHEMGHIQYDMAYASQPYLLRNGANEG…	805	G1118A_AttB_ACE2[R.pearsonii+ferrum]-2A-TMPRSS2_IRES-mCherry-P2A-PuroR	MSGSFWLLLSLVAVTAAQSTTEDQAKIFLDKFNREAEDLSHESSLASWEYNTNISDENVQKMDEAGAKWSAFYEEQSKLAKDYPLEEIQNSTVKLQLQILQQSGSPVLSEDKSKRLNSILNAMSTIYSTGKVCKPNNPQECLLLEPGLDNIMGTSKDYSERLWAWEGWRAEVGKQLRPLYEEYVVLKNEMARGYHYEDYGDYWRRDYETEESPGPGYSRDQLMNDVERILTEIKPLYEHLHAYVRTKLMDTYPFHISPTGCLPAHLLGDMWGRFWTNLYPLTVPFGQKPNIDVTDAMVNQGWDANRIFKEAEKFFVSVGLPNMTEGFWNNSMLTEPGDGRKVVCHPTAWDLGKDDFRIKMCTKVTMEDFLTAHHEMGHIQYDMAYASQPYLLRNGANEG…	815
ACE2	R.shameli	UBB59645.1	NCBI	Rhinolophus shameli	MSGSSWLLLSLVAVTAAQSTTEDRAKAFLDKFNPEAEELSHQSSLASWEYNTNISDENVQKMDEAGAKWSAFYEEQSKLAKNFPLEEIQTVPVKLQLQILQQSGSPVLSEDKSKRLNSILNAMSTIYSTGKVCKPNNPQECFLLEPGLDNIMGTSKDYNERLWAWEGWRAEVGKQLRPLYEEYVVLKNEMARGYHYEDYGDYWRRDYETEESSGSGYSRDQLMKDVDRIFTEIKPLYEHLHAYVRTKLMDTYPFHISPTGCLPAHLLGDMWGRFWTNLYPLTVPFGQKPNIDVTDAMVNQGWDANRIFKEAEKFFVSVGLPNMTEGFWNNSMLTEPGDGRKVVCHPTAWDLGKNDFRIKMCTKVTMEDFLTAHHEMGHIQYDMAYATQPYLLRNGANEG…	804	J3C_AttB_ACE2[Shameli+ferrum]-2A-TMPRSS2_IRES-mCherry-P2A-PuroR	MSGSSWLLLSLVAVTAAQSTTEDRAKAFLDKFNPEAEELSHQSSLASWEYNTNISDENVQKMDEAGAKWSAFYEEQSKLAKNFPLEEIQTVPVKLQLQILQQSGSPVLSEDKSKRLNSILNAMSTIYSTGKVCKPNNPQECFLLEPGLDNIMGTSKDYNERLWAWEGWRAEVGKQLRPLYEEYVVLKNEMARGYHYEDYGDYWRRDYETEESSGSGYSRDQLMKDVDRIFTEIKPLYEHLHAYVRTKLMDTYPFHISPTGCLPAHLLGDMWGRFWTNLYPLTVPFGQKPNIDVTDAMVNQGWDANRIFKEAEKFFVSVGLPNMTEGFWNNSMLTEPGDGRKVVCHPTAWDLGKNDFRIKMCTKVTMEDFLTAHHEMGHIQYDMAYATQPYLLRNGANEG…	815
ACE2	R.sinicus_275	ACT66275.1	NCBI	Rhinolophus sinicus	MSSSSWLLLSLVAVTTAQFTTEDLAKIFLDEFNSEAENLSYQSSLASWDYNTNINDENVQKMDEAGAKWSAFYEEQSKLAKNYPLEQIQNVTVKLQLQILQQSGSPVLSEDKSKRLNSILNAMSTIYSTGKVCKPNKPHECLLLEPGLDNIMGTSKDYSERLWAWEGWRAEVGKQLRPLYEEYVVLKNEMARGYHYEDYGDYWRRDYETEESPGPGYSRDQLMKDVERIFTEIKPLYEHLHAYVRAKLMDTYPFHISPTGCLPAHLLGDMWGRFWTNLYPLTVPFGQKPNIDVTDEMLKQGWDADRIFKEAEKFFVSVGLPNMTEGFWNNSMLTEPGDGRKVVCHPTAWDLGKGDFRIKMCTKVTMEDFLTAHHEMGHIQYDMAYASQPYLLRNGANEG…	805	G1220A_AttB_ACE2(Luban-Sinicus)-2A-TMPRSS2_IRES_miRFP670-H2A-P2A-PuroR	MSSSSWLLLSLVAVTTAQFTTEDLAKIFLDEFNSEAENLSYQSSLASWDYNTNINDENVQKMDEAGAKWSAFYEEQSKLAKNYPLEQIQNVTVKLQLQILQQSGSPVLSEDKSKRLNSILNAMSTIYSTGKVCKPNKPHECLLLEPGLDNIMGTSKDYSERLWAWEGWRAEVGKQLRPLYEEYVVLKNEMARGYHYEDYGDYWRRDYETEESPGPGYSRDQLMKDVERIFTEIKPLYEHLHAYVRAKLMDTYPFHISPTGCLPAHLLGDMWGRFWTNLYPLTVPFGQKPNIDVTDEMLKQGWDADRIFKEAEKFFVSVGLPNMTEGFWNNSMLTEPGDGRKVVCHPTAWDLGKGDFRIKMCTKVTMEDFLTAHHEMGHIQYDMAYASQPYLLRNGANEG…	805
ACE2	M.javanica	XP_017505752.1	NCBI	Manis javanica	MSGSSWLLLSLVAVTAAQSTSDEEAKTFLEKFNSEAEELSYQSSLASWNYNTNITDENVQKMNVAGAKWSTFYEEQSKIAKNYQLQNIQNDTIKRQLQALQLSGSSALSADKNQRLNTILNTMSTIYSTGKVCNPGNPQECSLLEPGLDNIMESSKDYNERLWAWEGWRSEVGKQLRPLYEEYVVLKNEMARANHYEDYGDYWRGDYEAEGANGYNYSRDHLIEDVEHIFTQIKPLYEHLHAYVRAKLMDNYPSHISPTGCLPAHLLGDMWGRFWTNLYPLTVPFRQKPNIDVTDAMVNQTWDANRIFKEAEKFFVSVGLPKMTQTFWENSMLTEPGDGRKVVCHPTAWDLGKHDFRIKMCTKVTMDDFLTAHHEMGHIQYDMAYAMQPYLLRNGANEG…	805	G1221C_AttB_ACE2(Luban-Pangolin)-2A-TMPRSS2_IRES_miRFP670-H2A-P2A-PuroR	MSGSSWLLLSLVAVTAAQSTSDEEAKTFLEKFNSEAEELSYQSSLASWNYNTNITDENVQKMNVAGAKWSTFYEEQSKIAKNYQLQNIQNDTIKRQLQALQLSGSSALSADKNQRLNTILNTMSTIYSTGKVCNPGNPQECSLLEPGLDNIMESSKDYNERLWAWEGWRSEVGKQLRPLYEEYVVLKNEMARANHYEDYGDYWRGDYEAEGANGYNYSRDHLIEDVEHIFTQIKPLYEHLHAYVRAKLMDNYPSHISPTGCLPAHLLGDMWGRFWTNLYPLTVPFRQKPNIDVTDAMVNQTWDANRIFKEAEKFFVSVGLPKMTQTFWENSMLTEPGDGRKVVCHPTAWDLGKHDFRIKMCTKVTMDDFLTAHHEMGHIQYDMAYAMQPYLLRNGANEG…	805
ACE2	S.scrofa	NP_001116542.1	NCBI	Sus scrofa	MSGSFWLLLSLIPVTAAQSTTEELAKTFLEKFNLEAEDLAYQSSLASWTINTNITDENIQKMNDARAKWSAFYEEQSRIAKTYPLDEIQTLILKRQLQALQQSGTSGLSADKSKRLNTILNTMSTIYSSGKVLDPNNPQECLVLEPGLDEIMENSKDYSRRLWAWESWRAEVGKQLRPLYEEYVVLENEMARANNYEDYGDYWRGDYEVTGTGDYDYSRNQLMEDVERTFAEIKPLYEHLHAYVRAKLMDAYPSRISPTGCLPAHLLGDMWGRFWTNLYPLTVPFGEKPSIDVTEAMVNQSWDAIRIFEEAEKFFVSIGLPNMTQGFWNNSMLTEPGDGRKVVCHPTAWDLGKGDFRIKMCTKVTMDDFLTAHHEMGHIQYDMAYAIQPYLLRNGANEG…	805	G1222A_AttB_ACE2(Luban-Pig)-2A-TMPRSS2_IRES_miRFP670-H2A-P2A-PuroR	MSGSFWLLLSLIPVTAAQSTTEELAKTFLEKFNLEAEDLAYQSSLASWTINTNITDENIQKMNDARAKWSAFYEEQSRIAKTYPLDEIQTLILKRQLQALQQSGTSGLSADKSKRLNTILNTMSTIYSSGKVLDPNNPQECLVLEPGLDEIMENSKDYSRRLWAWESWRAEVGKQLRPLYEEYVVLENEMARANNYEDYGDYWRGDYEVTGTGDYDYSRNQLMEDVERTFAEIKPLYEHLHAYVRAKLMDAYPSRISPTGCLPAHLLGDMWGRFWTNLYPLTVPFGEKPSIDVTEAMVNQSWDAIRIFEEAEKFFVSIGLPNMTQGFWNNSMLTEPGDGRKVVCHPTAWDLGKGDFRIKMCTKVTMDDFLTAHHEMGHIQYDMAYAIQPYLLRNGANEG…	805
ACE2	M.musculus	NP_001123985.1	NCBI	Mus musculus	MSSSSWLLLSLVAVTTAQSLTEENAKTFLNNFNQEAEDLSYQSSLASWNYNTNITEENAQKMSEAAAKWSAFYEEQSKTAQSFSLQEIQTPIIKRQLQALQQSGSSALSADKNKQLNTILNTMSTIYSTGKVCNPKNPQECLLLEPGLDEIMATSTDYNSRLWAWEGWRAEVGKQLRPLYEEYVVLKNEMARANNYNDYGDYWRGDYEAEGADGYNYNRNQLIEDVERTFAEIKPLYEHLHAYVRRKLMDTYPSYISPTGCLPAHLLGDMWGRFWTNLYPLTVPFAQKPNIDVTDAMMNQGWDAERIFQEAEKFFVSVGLPHMTQGFWANSMLTEPADGRKVVCHPTAWDLGHGDFRIKMCTKVTMDNFLTAHHEMGHIQYDMAYARQPFLLRNGANEG…	805	G1224F_AttB_ACE2(mouse)-2A-TMPRSS2_IRES_miRFP670-H2A-P2A-PuroR	MSSSSWLLLSLVAVTTAQSLTEENAKTFLNNFNQEAEDLSYQSSLASWNYNTNITEENAQKMSEAAAKWSAFYEEQSKTAQSFSLQEIQTPIIKRQLQALQQSGSSALSADKNKQLNTILNTMSTIYSTGKVCNPKNPQECLLLEPGLDEIMATSTDYNSRLWAWEGWRAEVGKQLRPLYEEYVVLKNEMARANNYNDYGDYWRGDYEAEGADGYNYNRNQLIEDVERTFAEIKPLYEHLHAYVRRKLMDTYPSYISPTGCLPAHLLGDMWGRFWTNLYPLTVPFAQKPNIDVTDAMMNQGWDAERIFQEAEKFFVSVGLPHMTQGFWANSMLTEPADGRKVVCHPTAWDLGHGDFRIKMCTKVTMDNFLTAHHEMGHIQYDMAYARQPFLLRNGANEG…	805
Envelope	SARS-CoV-2_D614G	QJF76906.1	NCBI	Viral	MFVFLVLLPLVSSQCVNLTTRTQLPPAYTNSFTRGVYYPDKVFRSSVLHSTQDLFLPFFSNVTWFHAIHVSGTNGTKRFDNPVLPFNDGVYFASTEKSNIIRGWIFGTTLDSKTQSLLIVNNATNVVIKVCEFQFCNDPFLGVYYHKNNKSWMESEFRVYSSANNCTFEYVSQPFLMDLEGKQGNFKNLREFVFKNIDGYFKIYSKHTPINLVRDLPQGFSALEPLVDLPIGINITRFQTLLALHRSYLTPGDSSSGWTAGAAAYYVGYLQPRTFLLKYNENGTITDAVDCALDPLSETKCTLKSFTVEKGIYQTSNFRVQPTESIVRFPNITNLCPFGEVFNATRFASVYAWNRKRISNCVADYSVLYNSASFSTFKCYGVSPTKLNDLCFTNVYADS…	1273	G928A_pcDNA6B-SARS2_CoV2-S(D614G;CodonOpt-d19)-FLAG_svelted	MFVFLVLLPLVSSQCVNLTTRTQLPPAYTNSFTRGVYYPDKVFRSSVLHSTQDLFLPFFSNVTWFHAIHVSGTNGTKRFDNPVLPFNDGVYFASTEKSNIIRGWIFGTTLDSKTQSLLIVNNATNVVIKVCEFQFCNDPFLGVYYHKNNKSWMESEFRVYSSANNCTFEYVSQPFLMDLEGKQGNFKNLREFVFKNIDGYFKIYSKHTPINLVRDLPQGFSALEPLVDLPIGINITRFQTLLALHRSYLTPGDSSSGWTAGAAAYYVGYLQPRTFLLKYNENGTITDAVDCALDPLSETKCTLKSFTVEKGIYQTSNFRVQPTESIVRFPNITNLCPFGEVFNATRFASVYAWNRKRISNCVADYSVLYNSASFSTFKCYGVSPTKLNDLCFTNVYADS…	1267
Envelope	SARS-CoV-2_Alpha	QUC96418.1	NCBI	Viral	MFVFLVLLPLVSSQCVNLTTRTQLPPAYTNSFTRGVYYPDKVFRSSVLHSTQDLFLPFFSNVTWFHAISGTNGTKRFDNPVLPFNDGVYFASTEKSNIIRGWIFGTTLDSKTQSLLIVNNATNVVIKVCEFQFCNDPFLGVYHKNNKSWMESEFRVYSSANNCTFEYVSQPFLMDLEGKQGNFKNLREFVFKNIDGYFKIYSKHTPINLVRDLPQGFSALEPLVDLPIGINITRFQTLLALHRSYLTPGDSSSGWTAGAAAYYVGYLQPRTFLLKYNENGTITDAVDCALDPLSETKCTLKSFTVEKGIYQTSNFRVQPTESIVRFPNITNLCPFGEVFNATRFASVYAWNRKRISNCVADYSVLYNSASFSTFKCYGVSPTKLNDLCFTNVYADSFVI…	1270	A170451_pCDNA3.3_CoV2_B.1.1.7	MFVFLVLLPLVSSQCVNLTTRTQLPPAYTNSFTRGVYYPDKVFRSSVLHSTQDLFLPFFSNVTWFHAISGTNGTKRFDNPVLPFNDGVYFASTEKSNIIRGWIFGTTLDSKTQSLLIVNNATNVVIKVCEFQFCNDPFLGVYHKNNKSWMESEFRVYSSANNCTFEYVSQPFLMDLEGKQGNFKNLREFVFKNIDGYFKIYSKHTPINLVRDLPQGFSALEPLVDLPIGINITRFQTLLALHRSYLTPGDSSSGWTAGAAAYYVGYLQPRTFLLKYNENGTITDAVDCALDPLSETKCTLKSFTVEKGIYQTSNFRVQPTESIVRFPNITNLCPFGEVFNATRFASVYAWNRKRISNCVADYSVLYNSASFSTFKCYGVSPTKLNDLCFTNVYADSFVI…	1252
Envelope	SARS-CoV-2_Beta	QXR82552.1	NCBI	Viral	MFVFLVLLPLVSSQCVNFTTRTQLPPAYTNSFTRGVYYPDKVFRSSVLHSTQDLFLPFFSNVTWFHAIHVSGTNGTKRFANPVLPFNDGVYFASTEKSNIIRGWIFGTTLDSKTQSLLIVNNATNVVIKVCEFQFCNDPFLGVYYHKNNKSWMESEFRVYSSANNCTFEYVSQPFLMDLEGKQGNFKNLREFVFKNIDGYFKIYSKHTPINLVRGLPQGFSALEPLVDLPIGINITRFQTLLALHRSYLTPGDSSSGWTAGAAAYYVGYLQPRTFLLKYNENGTITDAVDCALDPLSETKCTLKSFTVEKGIYQTSNFRVQPTESIVRFPNITNLCPFGEVFNATRFASVYAWNRKRISNCVADYSVLYNSASFSTFKCYGVSPTKLNDLCFTNVYADS…	1273	A170449_pcDNA3.3_CoV2_501V2	MFVFLVLLPLVSSQCVNFTTRTQLPPAYTNSFTRGVYYPDKVFRSSVLHSTQDLFLPFFSNVTWFHAIHVSGTNGTKRFANPVLPFNDGVYFASTEKSNIIRGWIFGTTLDSKTQSLLIVNNATNVVIKVCEFQFCNDPFLGVYYHKNNKSWMESEFRVYSSANNCTFEYVSQPFLMDLEGKQGNFKNLREFVFKNIDGYFKIYSKHTPINLVRGLPQGFSALEPLVDLPIGINITRFQTLLALHISYLTPGDSSSGWTAGAAAYYVGYLQPRTFLLKYNENGTITDAVDCALDPLSETKCTLKSFTVEKGIYQTSNFRVQPTESIVRFPNITNLCPFGEVFNATRFASVYAWNRKRISNCVADYSVLYNSASFSTFKCYGVSPTKLNDLCFTNVYADS…	1255
Envelope	SARS-CoV-2_Delta	QYJ31583.1	NCBI	Viral	MFVFLVLLPLVSSQCVNLRTRTQLPPAYTNSFTRGVYYPDKVFRSSVLHSTQDLFLPFFSNVTWFHAIHVSGTNGTKRFDNPVLPFNDGVYFASTEKSNIIRGWIFGTTLDSKTQSLLIVNNATNVVIKVCEFQFCNDPFLGVYYHKNNKSWMESGVYSSANNCTFEYVSQPFLMDLEGKQGNFKNLREFVFKNIDGYFKIYSKHTPINLVRDLPQGFSALEPLVDLPIGINITRFQTLLALHRSYLTPGDSSSGWTAGAAAYYVGYLQPRTFLLKYNENGTITDAVDCALDPLSETKCTLKSFTVEKGIYQTSNFRVQPTESIVRFPNITNLCPFGEVFNATRFASVYAWNRKRISNCVADYSVLYNSASFSTFKCYGVSPTKLNDLCFTNVYADSFV…	1271	A172320_pcDNA3.3-SARS2-B.1.617.2	MFVFLVLLPLVSSQCVNLRTRTQLPPAYTNSFTRGVYYPDKVFRSSVLHSTQDLFLPFFSNVTWFHAIHVSGTNGTKRFDNPVLPFNDGVYFASTEKSNIIRGWIFGTTLDSKTQSLLIVNNATNVVIKVCEFQFCNDPFLGVYYHKNNKSWMESGVYSSANNCTFEYVSQPFLMDLEGKQGNFKNLREFVFKNIDGYFKIYSKHTPINLVRDLPQGFSALEPLVDLPIGINITRFQTLLALHRSYLTPGDSSSGWTAGAAAYYVGYLQPRTFLLKYNENGTITDAVDCALDPLSETKCTLKSFTVEKGIYQTSNFRVQPTESIVRFPNITNLCPFGEVFNATRFASVYAWNRKRISNCVADYSVLYNSASFSTFKCYGVSPTKLNDLCFTNVYADSFV…	1253
Envelope	SARS-CoV-2_Gamma	QTN71704.1	NCBI	Viral	MFVFLVLLPLVSSQCVNFTNRTQLPSAYTNSFTRGVYYPDKVFRSSVLHSTQDLFLPFFSNVTWFHAIHVSGTNGTKRFDNPVLPFNDGVYFASTEKSNIIRGWIFGTTLDSKTQSLLIVNNATNVVIKVCEFQFCNYPFLGVYYHKNNKSWMESEFRVYSSANNCTFEYVSQPFLMDLEGKQGNFKNLSEFVFKNIDGYFKIYSKHTPINLVRDLPQGFSALEPLVDLPIGINITRFQTLLALHRSYLTPGDSSSGWTAGAAAYYVGYLQPRTFLLKYNENGTITDAVDCALDPLSETKCTLKSFTVEKGIYQTSNFRVQPTESIVRFPNITNLCPFGEVFNATRFASVYAWNRKRISNCVADYSVLYNSASFSTFKCYGVSPTKLNDLCFTNVYADS…	1273	A170450_pcDNA3.3_CoV2_P1	MFVFLVLLPLVSSQCVNFTNRTQLPSAYTNSFTRGVYYPDKVFRSSVLHSTQDLFLPFFSNVTWFHAIHVSGTNGTKRFDNPVLPFNDGVYFASTEKSNIIRGWIFGTTLDSKTQSLLIVNNATNVVIKVCEFQFCNYPFLGVYYHKNNKSWMESEFRVYSSANNCTFEYVSQPFLMDLEGKQGNFKNLSEFVFKNIDGYFKIYSKHTPINLVRDLPQGFSALEPLVDLPIGINITRFQTLLALHRSYLTPGDSSSGWTAGAAAYYVGYLQPRTFLLKYNENGTITDAVDCALDPLSETKCTLKSFTVEKGIYQTSNFRVQPTESIVRFPNITNLCPFGEVFNATRFASVYAWNRKRISNCVADYSVLYNSASFSTFKCYGVSPTKLNDLCFTNVYADS…	1255
Envelope	SARS-CoV-2_Omicron	URN21911.1	NCBI	Viral	MFVFLVLLPLVSSQCVNLTTRTQLPPAYTNSFTRGVYYPDKVFRSSVLHSTQDLFLPFFSNVTWFHVISGTNGTKRFDNPVLPFNDGVYFASIEKSNIIRGWIFGTTLDSKTQSLLIVNNATNVVIKVCEFQFCNDPFLDHKNNKSWMESEFRVYSSANNCTFEYVSQPFLMDLEGKQGNFKNLREFVFKNIDGYFKIYSKHTPIIVREPEDLPQGFSALEPLVDLPIGINITRFQTLLALHRSYLTPGDSSSGWTAGAAAYYVGYLQPRTFLLKYNENGTITDAVDCALDPLSETKCTLKSFTVEKGIYQTSNFRVQPTESIVRFPNITNLCPFDEVFNATRFASVYAWNRKRISNCVADYSVLYNLAPFFTFKCYGVSPTKLNDLCFTNVYADSFVI…	1270	A179907_pTwist-SARS-CoV-2 Δ18 B.1.1.529	MFVFLVLLPLVSSQCVNLTTRTQLPPAYTNSFTRGVYYPDKVFRSSVLHSTQDLFLPFFSNVTWFHVISGTNGTKRFDNPVLPFNDGVYFASIEKSNIIRGWIFGTTLDSKTQSLLIVNNATNVVIKVCEFQFCNDPFLDHKNNKSWMESEFRVYSSANNCTFEYVSQPFLMDLEGKQGNFKNLREFVFKNIDGYFKIYSKHTPIIVREPEDLPQGFSALEPLVDLPIGINITRFQTLLALHRSYLTPGDSSSGWTAGAAAYYVGYLQPRTFLLKYNENGTITDAVDCALDPLSETKCTLKSFTVEKGIYQTSNFRVQPTESIVRFPNITNLCPFDEVFNATRFASVYAWNRKRISNCVADYSVLYNLAPFFTFKCYGVSPTKLNDLCFTNVYADSFVI…	1252

### Sheet: 4_Replicates
Number	Identifier	Type	Sequencing	Replicate
1	i0192	Uninfected	NextSeq_3	0
2	i0193	Uninfected	NextSeq_3	0
3	i0194	Uninfected	NextSeq_3	0
4	i0195	Uninfected	NextSeq_3	0
5	i0196	Uninfected	NextSeq_3	0
6	i0197	Uninfected	NextSeq_3	0
7	i0198	Uninfected	NextSeq_3	0
8	i0199	Uninfected	NextSeq_3	0
9	i0200	Uninfected	NextSeq_3	0
10	i0201	Uninfected	NextSeq_3	0
11	i0202	Uninfected	NextSeq_3	0
12	i0203	Uninfected	NextSeq_3	0
13	i0204	Uninfected	NextSeq_3	0
14	i0205	Uninfected	NextSeq_3	0
15	i0206	Uninfected	NextSeq_3	0
16	i0207	Uninfected	NextSeq_3	0
17	i0208	Uninfected	NextSeq_3	0
18	i0209	D614G	NextSeq_3	1
19	i0210	D614G	NextSeq_3	2
20	i0211	Alpha	NextSeq_3	1
21	i0212	Alpha	NextSeq_3	2
22	i0213	Beta	NextSeq_3	1
23	i0214	Beta	NextSeq_3	2
24	i0215	Delta	NextSeq_3	1
25	i0216	Delta	NextSeq_3	2
26	i0217	Gamma	NextSeq_3	1
27	i0218	Gamma	NextSeq_3	2
28	i0219	BA1	NextSeq_3	1
29	i0220	BA1	NextSeq_3	2
30	i0274	Uninfected	NextSeq_4	0
31	i0275	D614G	NextSeq_4	3
32	i0282	Uninfected	NextSeq_4	0
33	i0283	D614G	NextSeq_4	4
34	i0289	Uninfected	NextSeq_4	0
35	i0290	D614G	NextSeq_4	5
36	i0299	Uninfected	NextSeq_4	0
37	i0300	D614G	NextSeq_4	6
38	i0467	Uninfected	NextSeq_7	0
39	i0468	D614G	NextSeq_7	7
40	i0469	Alpha	NextSeq_7	3
41	i0470	Delta	NextSeq_7	3
42	i0471	BA1	NextSeq_7	3
43	i0474	Uninfected	NextSeq_7	0
44	i0475	D614G	NextSeq_7	8
45	i0476	Alpha	NextSeq_7	4
46	i0477	Delta	NextSeq_7	4
47	i0478	BA1	NextSeq_7	4
48	i0480	Uninfected	NextSeq_7	0
49	i0481	D614G	NextSeq_7	9
50	i0482	Alpha	NextSeq_7	5
51	i0483	Delta	NextSeq_7	5

### Sheet: 5_Primers
primer	read	index
KAM4354	R2	CTTCACTGGA
KAM4355	R2	ATCCTGTTGA
KAM4356	R2	CCTAGGTGTG
KAM4357	R2	AGAGGTAGAC
KAM4411	R2	ATTAGACGCG
KAM4358	R1	TGAAGACATG
KAM4359	R1	TAGCTGATAG
KAM4360	R1	ATACATAGCT
KAM4361	R1	CTTAGTCCAA
KAM4423	R1	TCTGTCCGCA
KAM4424	R1	AGCAGTATCG
KAM4425	R1	ACACAACATG
KAM4426	R1	ATCTTGTAAG
KAM4427	R1	TCGAGACACG
KAM4428	R1	CGTAATTCCA
KAM4429	R1	GGAGATATAT
KAM4430	R1	CTGTCATTCG
KAM4431	R1	CAGCCTCCTT
KAM4432	R1	CTACGCAGGA
KAM4433	R1	CTTCGTTAAG
KAM4434	R1	GTGCCTCGGT
